# Microbiome-Targeted Reduction of Circulating Trimethylamine N-Oxide Mitigates Ischemic Stroke Risk

**DOI:** 10.64898/2026.04.15.718846

**Authors:** Jin Sun You, Chung Eun Yoon, June Beom Kim, Mohammed Abd Alrahman, Hee Yong Jung, Mi Young Yoon, You Bin Kim, Sang-Guk Lee, Hyo Suk Nam, Sang Sun Yoon

## Abstract

Elevated plasma trimethylamine N-oxide (TMAO) is an independent predictor of major adverse cardiovascular events and ischemic stroke. While inhibition of microbial TMA production has been explored, concerns regarding off-target effects and limited efficacy in complex microbial ecosystems have hindered clinical translation. Here, we report a microbiome-based therapeutic strategy based on the direct enzymatic degradation of intestinal TMA by *Paracoccus aminovorans* BM109. Through targeted screening, we identified BM109 as a commensal strain harboring a comprehensive set of enzymes capable of metabolizing TMA and TMAO into non-toxic end products under both aerobic and anaerobic conditions. In a chronic high-choline diet murine model, oral administration of BM109 resulted in a 38% reduction in systemic TMAO levels. In a rat model of transient middle cerebral artery occlusion (tMCAO), short-term pre-treatment reduced cerebral infarct size by 58% and significantly improved neurological outcomes. These effects were accompanied by favorable safety observations, including the absence of hemolytic activity and intestinal tissue damage. Collectively, our findings establish BM109 as a promising live biotherapeutic product that targets the gut microbiome-host metabolic axis. By reducing the systemic TMAO burden, BM109 represents a potential strategy for modulating cardiometabolic and cerebrovascular risk.
