## Supplementary material for "Microbiome-Targeted Reduction of Circulating Trimethylamine N-Oxide Mitigates Ischemic Stroke Risk": Genome sequence information

### Sheet: BLAST_n Results
Query					Subject						Score		Identities		Gap
Name	Q_Length	Q_Start	Q_End	Q_Coverage	Description	Accession	S_Length	S_Start	S_End	S_Coverage	Bit	E-value	I_Match/Total	I_Pct.(%)	G_Match/Total	G_Pct.(%)
contig1	2932317	586992	805999	7.47	LN832559.1 Paracoccus aminovorans isolate JCM7685 genome assembly, chromosome: I	LN832559.1	3108335	975344	1194342	7.05	384529	0.0	215525/219116	98	225/219116	0
contig2	1155326	552055	619659	5.85	LN832562.1 Paracoccus aminovorans isolate JCM7685 genome assembly, plasmid: IV	LN832562.1	740381	166250	233838	9.13	119201	0.0	66604/67620	98	46/67620	0
contig3	188811	101243	172599	37.79	LN832560.1 Paracoccus aminovorans isolate JCM7685 genome assembly, plasmid: II	LN832560.1	185256	113870	185255	38.53	126646	0.0	70467/71397	98	51/71397	0
contig4	20763	1871	4932	14.75	CP045396.1 Roseovarius sp. THAF27 plasmid pTHAF27_c, complete sequence	CP045396.1	23734	13762	16819	12.88	5097.9	0.0	2962/3062	96	4/3062	0
				Column	Description
				Name	Query sequence ID
				Q_Length	Query sequence length
				Q_Start	Start of alignment in query
				Q_End	End of alignment in query
				Q_Coverage	(Q_End - Q_Start +1) / (Q_Length)
				Description	Description of the subject to which the query was matched.
				Accession	Accession ID of the subject to which the query was matched.
				S_Length	Subject sequence length
				S_Start	Start of alignment in subject
				S_End	End of alignment in subject
				S_Coverage	(S_End - S_Start +1 ) / (S_Length)
				Bit	The log scale value of alignment similarity.
				E-value	The smaller the E-value, the better the match.
				I_Match/Total	Number of identical matches per total alignment
				I_Pct.(%)	Percentage of identical matches
				G_Match/Total	Number of gaps per total alignment
				G_Pct.(%)	Percentage of gaps
